# Functional pocketomes and complete allosteric maps of five protein kinases

**DOI:** 10.64898/2026.08.04.742685

**Authors:** Carla Folgado, Antoni Beltran, Ben Lehner

## Abstract

Protein kinases are central to regulation, dysregulated in many diseases, and the targets of a hundred clinically-approved drugs. Structural conservation of kinase active sites makes the development of selective inhibitors challenging. Targeting allosteric sites can increase selectivity, overcome resistance mutations, and activate kinases. However, most kinases have no known allosteric sites. Moreover, the conservation of allosteric regulation in proteins with the same structural fold is unclear. Here, we address this question by using >390,000 measurements of mutational effects on activity and abundance to construct complete comparative energetic and allosteric maps of five human protein kinase domains: SRC, FGR, JNK2/MAPK9, ZAK/MAP3K20, and TSSK2. For inhibition, all five kinases have distance-dependent allosteric regulation. However allostery is anisotropic, and each protein has a distinct allosteric architecture and surface to therapeutically target. A set of inhibitory allosteric pockets close to the active site is conserved in all five proteins, but more distal allosteric pockets are protein-specific. These include pockets that are activatory in one kinase and inhibitory in another. Differences in allosteric regulation are particularly striking for activation, where the allosteric maps are highly diverged. Our results show that proteins with the same structural fold have different energetic architectures and allosteric pockets. Mapping the ‘functional pocketomes’ of kinases and other clinically-important targets should empower the development of more selective therapeutics.
