## Supplementary Table 3 for "Functional pocketomes and complete allosteric maps of five protein kinases"

Pos_al	Region_Name	SRC	FGR	ZAK	MAPK9	TSSK2
1		-	-	M	-	-
2		-	-	S	-	-
3		-	-	S	-	-
4		-	-	L	-	-
5		-	-	G	-	-
6		-	-	A	-	-
7		-	D	S	D	-
8		-	-	-	S	-
9		-	-	-	Q	-
10		-	-	-	F	-
11		-	-	-	Y	-
12		-	-	-	S	-
13		-	-	-	V	-
14		-	-	-	Q	-
15		-	-	-	V	-
16		-	-	-	A	-
17		-	-	-	D	D
18		-	A	F	S	D
19		-	W	V	T	A
20		-	E	Q	F	T
21		-	I	I	T	V
22		-	S	K	V	L
23		-	R	F	L	R
24		-	-	-	-	K
25		E	S	D	K	K
26		S	S	D	R	G
27	B1	L	I	L	Y	Y
28	B1	R	T	Q	Q	I
29	B1	L	L	F	Q	V
30	B1	E	E	F	L	G
31	B1	V	R	E	K	I
32	B1	K	R	N	P	N
33	B1	L	L	C	I	L
34	B1	G	G	G	G	G
35	B1	Q	T	G	S	K
36	B1	G	G	G	G	G
37	B1	C	C	S	A	S
38	B2	F	F	F	Q	Y
39	B2	G	G	G	G	A
40	B2	E	D	S	I	K
41	B2	V	V	V	V	V
42	B2	W	W	Y	C	K
43	B2	M	L	R	A	S
44	B2	G	G	A	A	A
45	B2	T	T	K	F	Y
46	B2	W	W	W	D	S
47		N	N	I	T	E
48		-	-	S	V	R
49	B3	G	G	Q	L	L
50	B3	T	S	D	G	K
51	B3	T	T	K	I	F
52	B3	R	K	E	N	N
53	B3	V	V	V	V	V
54	B3	A	A	A	A	A
55	B3	I	V	V	V	V
56	B3	K	K	K	K	K
57	B3	T	T	K	K	I
58	B3	L	L	L	L	I
59	B3	K	K	L	S	D
60		P	P	-	R	R
61		G	G	-	P	K
62		T	T	-	F	K
63		M	M	-	Q	T
64		S	S	-	N	P
65		-	-	-	Q	T
66		-	-	-	T	D
67		-	-	-	H	F
68		-	-	-	-	V
69	HC	P	P	-	A	E
70	HC	E	K	-	K	R
71	HC	A	A	K	R	F
72	HC	F	F	I	A	L
73	HC	L	L	E	Y	P
74	HC	Q	E	K	R	R
75	HC	E	E	E	E	E
76	HC	A	A	A	L	M
77	HC	Q	Q	E	V	D
78	HC	V	V	I	L	I
79	HC	M	M	L	L	L
80	HC	K	K	S	K	A
81	HC	K	L	V	C	T
82	HC	L	L	L	V	V
83	B4	R	R	S	N	N
84	B4	H	H	H	H	H
85	B4	E	D	R	K	G
86	B4	K	K	N	N	S
87	B4	L	L	I	I	I
88	B4	V	V	I	I	I
89	B4	Q	Q	Q	S	K
90	B4	L	L	F	L	T
91	B4	Y	Y	Y	L	Y
92	B4	A	A	G	N	E
93	B4	V	V	V	V	I
94	B4	V	V	I	F	F
95	B4	S	S	L	T	E
96	B4	E	E	E	P	T
97	B4	E	E	P	Q	S
98	B4	-	-	P	K	D
99		-	-	-	T	G
100		-	-	-	L	-
101		-	-	-	E	-
102		-	-	-	E	-
103		-	-	-	F	-
104		-	-	-	Q	-
105	B5	P	P	N	D	R
106	B5	I	I	Y	V	I
107	B5	Y	Y	G	Y	Y
108	B5	I	I	I	L	I
109	B5	V	V	V	V	I
110	B5	T	T	T	M	M
111	B5	E	E	E	E	E
112	B5	Y	F	Y	L	L
113	B5	M	M	A	M	G
114	B5	S	C	S	D	V
115	B5	K	H	L	-	Q
116	HD	G	G	G	A	G
117	HD	S	S	S	N	D
118	HD	L	L	L	L	L
119	HD	L	L	Y	C	L
120	HD	D	D	D	Q	E
121	HD	F	F	Y	V	F
122	HD	L	L	I	I	I
123	HD	K	K	N	H	K
124	HD	G	N	S	M	C
125		E	P	N	-	Q
126		T	E	R	-	G
127		G	G	S	-	-
128		K	Q	E	-	-
129	HE	Y	D	E	E	A
130	HE	L	L	M	L	L
131	HE	R	R	D	D	H
132	HE	L	L	M	H	E
133	HE	P	P	D	E	D
134	HE	Q	Q	H	R	V
135	HE	L	L	I	M	A
136	HE	V	V	M	S	R
137	HE	D	D	T	Y	K
138	HE	M	M	W	L	M
139	HE	A	A	A	L	F
140	HE	A	A	T	Y	R
141	HE	Q	Q	D	Q	Q
142	HE	I	V	V	M	L
143	HE	A	A	A	L	S
144	HE	S	E	K	C	S
145	HE	G	G	G	G	A
146	HE	M	M	M	I	V
147	HE	A	A	H	K	K
148	HE	Y	Y	Y	H	Y
149	HE	V	M	L	L	C
150	HE	E	E	H	H	H
151	HE	R	R	M	S	D
152	HE	M	M	E	A	L
153		-	-	A	-	-
154		-	-	P	-	-
155		-	-	V	-	-
156	CL	N	N	K	G	D
157	CL	Y	Y	V	I	I
158	CL	V	I	I	I	V
159	CL	H	H	H	H	H
160	CL	R	R	R	R	R
161	CL	D	D	D	D	D
162	CL	L	L	L	L	L
163	CL	R	R	K	K	K
164	CL	A	A	S	P	C
165	CL	A	A	R	S	E
166	CL	N	N	N	N	N
167	CL	I	I	V	I	L
168	CL	L	L	V	V	L
169	CL	V	V	I	V	L
170	CL	G	G	A	K	D
171	CL	E	E	A	S	K
172	AL	N	R	D	D	D
173	AL	L	L	G	C	F
174	AL	V	A	V	T	N
175	AL	C	C	L	L	I
176	AL	K	K	K	K	K
177	AL	V	I	I	I	L
178	AL	A	A	C	L	S
179	AL	D	D	D	D	D
180	AL	F	F	F	F	F
181	AL	G	G	G	G	G
182	AL	L	L	A	L	F
183	AL	A	A	S	A	S
184	AL	R	R	R	R	K
185	AL	L	L	F	T	R
186	AL	I	I	H	A	C
187	AL	E	K	N	C	L
188	AL	D	D	H	T	R
189	AL	N	D	T	N	D
190	AL	E	E	T	F	S
191	AL	Y	Y	H	M	N
192	AL	T	N	-	M	G
193		A	P	-	-	R
194		R	C	-	-	I
195		-	-	-	-	I
196		-	-	-	-	L
197		-	-	-	-	S
198	AL	Q	Q	M	T	K
199	AL	G	G	S	P	T
200	AL	A	S	L	Y	F
201	AL	K	K	V	V	C
202	AL	F	F	G	V	G
203	AL	P	P	T	T	S
204	AL	I	I	F	R	A
205	AL	K	K	P	Y	A
206	AL	W	W	W	Y	Y
207	AL	T	T	M	R	A
208	AL	A	A	A	A	A
209	AL	P	P	P	P	P
210	AL	E	E	E	E	E
211	AL	A	A	V	V	V
212	AL	A	A	I	I	L
213	AL	L	L	Q	L	Q
214	AL	Y	F	S	G	S
215	HF	G	G	L	M	I
216	HF	R	R	P	G	P
217	HF	F	F	V	Y	Y
218	HF	T	T	S	K	Q
219	HF	-	-	-	-	P
220	HF	I	I	E	E	K
221	HF	K	K	T	N	V
222	HF	S	S	C	V	Y
223	HF	D	D	D	D	D
224	HF	V	V	T	I	I
225	HF	W	W	Y	W	W
226	HF	S	S	S	S	S
227	HF	F	F	Y	V	L
228	HF	G	G	G	G	G
229	HF	I	I	V	C	V
230	HF	L	L	V	I	I
231	HF	L	L	L	M	L
232	HF	T	T	W	G	Y
233	HF	E	E	E	E	I
234	HF	L	L	M	L	M
235	HF	T	I	L	V	V
236	HF	T	T	T	K	C
237	HF	K	K	R	G	G
238		G	G	-	-	-
239	FL	R	R	E	C	S
240	FL	V	I	V	V	M
241	FL	P	P	P	I	P
242	FL	Y	Y	F	F	Y
243	FL	P	P	K	Q	D
244	FL	G	G	G	G	D
245	HG	M	M	L	T	S
246	HG	V	N	E	D	D
247	HG	N	K	G	H	I
248	HG	R	R	L	I	R
249	HG	E	E	Q	D	K
250	HG	V	V	V	Q	M
251	HG	L	L	A	W	L
252	HG	D	E	W	N	R
253	HG	Q	Q	L	K	I
254	HG	V	V	V	V	Q
255	HG	E	E	V	I	K
256	HG	R	Q	E	E	E
257	HG	G	G	K	Q	H
258		Y	Y	N	L	R
259		R	H	E	G	V
260		M	M	R	T	D
261		P	P	L	P	F
262		C	C	T	S	P
263		P	P	I	A	R
264		P	P	P	E	S
265		E	G	S	F	K
266		C	C	S	M	N
267		P	P	C	K	L
268		-	-	P	K	T
269		-	-	-	L	-
270		-	-	-	Q	-
271		-	-	-	P	-
272		-	-	-	T	-
273		-	-	-	V	-
274		-	-	-	R	-
275		-	-	-	N	-
276		-	-	-	Y	-
277		-	-	-	V	-
278		-	-	-	E	-
279		-	-	-	N	-
280		-	-	-	R	-
281		-	-	-	P	-
282		-	-	-	K	-
283		-	-	-	Y	-
284		-	-	-	P	-
285		-	-	-	G	-
286		-	-	-	I	-
287		-	-	-	K	-
288		-	-	-	F	-
289		-	-	-	E	-
290		-	-	-	E	-
291		-	-	-	L	-
292		-	-	-	F	-
293		-	-	-	P	-
294		-	-	-	D	-
295		-	-	-	W	-
296		-	-	-	I	-
297		-	-	-	F	-
298		-	-	-	P	-
299		-	-	-	S	-
300		-	-	-	E	-
301		-	-	-	S	-
302		-	-	-	E	-
303		-	-	-	R	-
304		-	-	-	D	-
305		-	-	-	K	-
306		-	-	-	I	-
307		-	-	-	K	-
308		-	-	-	T	-
309	HH	E	A	R	S	C
310	HH	S	S	S	Q	E
311	HH	L	L	F	A	C
312	HH	H	Y	A	R	K
313	HH	D	E	E	D	D
314	HH	L	A	L	L	L
315	HH	M	M	L	L	I
316	HH	C	E	H	S	Y
317	HH	Q	Q	Q	K	R
318	HH	C	T	C	M	M
319	HH	W	W	W	L	L
320	HH	R	R	E	V	Q
321	HH	K	L	A	I	P
322	HH	E	D	D	D	D
323	HH	P	P	A	P	V
324	HH	E	E	K	D	S
325	HH	E	E	K	K	Q
326	HH	R	R	R	R	R
327	HH	P	P	P	I	L
328	HH	T	T	S	S	H
329	HI	F	F	F	V	I
330	HI	E	E	K	D	D
331	HI	Y	Y	Q	E	E
332	HI	L	L	I	A	I
333	HI	Q	Q	I	L	L
334	HI	A	S	S	R	S
335	HI	F	F	I	H	H
336	HI	L	L	L	P	S
337	HI	E	E	E	Y	W
338	HI	D	D	S	I	L
339		Y	Y	M	T	-
340		F	F	S	V	-
341		T	T	N	W	-
342		S	S	D	Y	-
343		T	A	T	D	-
344		E	E	S	P	-
345		P	P	L	A	-
346		Q	Q	P	E	-
347		Y	Y	D	A	-
348		Q	Q	K	E	Q
349		P	P	C	A	P
350		G	G	N	P	-
351		E	D	S	P	P
352		N	Q	F	P	K
353		L	T	L	Q	P
354		-	-	H	I	K
355		-	-	N	Y	A
356		-	-	K	D	T
357		-	-	A	A	S
358		-	-	E	Q	S
359		-	-	W	L	A
360		-	-	R	E	S
361		-	-	C	E	-
362		-	-	E	R	-
363		-	-	I	E	-
364		-	-	E	H	-
365		-	-	A	A	-
366		-	-	T	I	-
367		-	-	L	E	-
368		-	-	E	E	-
369		-	-	R	W	-
370		-	-	L	K	-
371		-	-	K	E	-
372		-	-	K	L	-
373		-	-	L	I	-
374		-	-	E	Y	-
375		-	-	R	K	-
376		-	-	-	E	-
377		-	-	-	V	-
378		-	-	-	M	-
