## Supplementary Table 4 for "Functional pocketomes and complete allosteric maps of five protein kinases"

pocket	pocket_name	inhibitor_type	kinase	pocket_size	n_residues	residues	median_ddGa_kcal_mol	druggability_score	OR_activating_allosteric	FDR_activating_allosteric	OR_inactivating_allosteric	FDR_inactivating_allosteric
1		IV	FGR	224	7	D1;A2;W3;K58;L59;L68;Y69	-0.05	16	0.412	1	0.946	1
1		IV	MAPK9	167	6	S12;T13;K72;C73;L82;L83	0.03	4	0.499	1	0.321	1
1		IV	SRC	76	4	K51;K52;L61;Y62	0.05	16	0	1	2.737	0.0101
1		IV	TSSK2	141	6	D2;A3;A64;T65;T74;Y75	0.04	20	41.919	5.48e-08	1.204	0.755
1		IV	ZAK	830	8	A6;S7;F8;V9;S58;V59;F68;Y69	0.14	15	0	1	0.66	1
2		IV	FGR	2477	15	D1;A2;W3;A54;Q55;M57;K58;L59;L60;R61;Q67;L68;Y69;A70;V71	-0.08	16	0.407	1	2.719	0.000407
2		IV	MAPK9	1394	14	S12;T13;L68;V69;L71;K72;C73;V74;N75;S81;L82;L83;N84;V85	0.17	16	0.904	1	0.612	1
2		IV	SRC	1615	12	A47;Q48;M50;K51;K52;L53;R54;Q60;L61;Y62;A63;V64	0.09	20	0.965	1	2.05	0.00308
2		IV	TSSK2	1275	14	D2;A3;M60;D61;L63;A64;T65;V66;N67;K73;T74;Y75;E76;I77	0.16	20	26.9	7.52e-08	1.633	0.0604
2		IV	ZAK	3645	15	S7;F8;V9;A54;E55;L57;S58;V59;L60;S61;Q67;F68;Y69;G70;V71	0.27	21	0	1	1.518	0.0247
3		IV	FGR	137	6	R7;V71;V72;S73;E74;E75	-0.03	10.71	0.85	1	2.286	0.0841
3		IV	MAPK9	1705	19	Q3;F4;L17;V85;F86;T87;P88;Q89;K90;T91;L92;F95;K347;E348;I350;Y351;K352;V354;M355	-0.16	16	1	1	0.025	1
3		IV	SRC	133	5	V64;V65;S66;E67;E68	-0.16	5	0.766	1	0.872	1
3		IV	TSSK2	186	8	R7;I77;F78;E79;T80;S81;D82;G83	0.08	14	4.264	0.547	0.968	1
3		IV	ZAK	333	12	F13;V71;I72;L73;E74;P75;P76;L294;K295;L297;E298;R299	0.04	9	0	1	0.325	1
4		IV	FGR	169	9	A2;W3;E4;F21;G22;D23;T39;L40;K41	0.21	23	0.837	1	1.803	0.164
4		IV	MAPK9	497	10	D11;S12;T13;F14;Q31;G32;I33;K50;L51;S52	0.14	13.33	0.945	1	0.391	1
4		IV	SRC	551	6	F14;G15;E16;T32;L33;K34	0.26	23	0	1	0.466	1
4		IV	TSSK2	243	10	D1;D2;A3;T4;Y22;A23;K24;I41;I42;D43	0.42	20	18.607	2.67e-05	1.347	0.4
4		IV	ZAK	379	9	F8;V9;Q10;F27;G28;S29;K46;L47;L48	0.12	15	0.351	1	0.189	1
5		IV	FGR	1080	13	A2;W3;E4;I5;W29;G31;T33;R61;Q67;L68;Y69;A70;V71	-0.13	16	1.176	1	1.376	0.459
5		IV	MAPK9	701	13	S12;T13;F14;T15;D39;L42;I44;N75;S81;L82;L83;N84;V85	-0.03	16	0.283	1	0.234	1
5		IV	SRC	570	9	W22;G24;T26;R54;Q60;L61;Y62;A63;V64	-0.16	16	1.314	1	1.655	0.109
5		IV	TSSK2	615	13	D2;A3;T4;V5;S30;L33;F35;N67;K73;T74;Y75;E76;I77	0.19	20	16.854	1.61e-05	1.176	0.64
5		IV	ZAK	2641	13	F8;V9;Q10;I11;W35;Q38;K40;S61;Q67;F68;Y69;G70;V71	0.22	15	0	1	1.376	0.128
6	MPP	IV	FGR	1062	19	A2;R7;L12;T18;G19;C20;F21;G22;D23;W25;T39;L40;K41;P42;T44;M45;P76;I77;Y78	0.1	23	1.289	0.728	0.624	1
6	MPP	IV	MAPK9	2600	20	S12;L17;Q22;S28;G29;A30;Q31;G32;I33;C35;K50;L51;S52;R53;F55;Q56;K90;D97;V98;Y99	-0.07	16	1.075	1	0.301	1
6	MPP	IV	SRC	2679	17	L5;Q11;G12;C13;F14;G15;E16;W18;T32;L33;K34;P35;T37;M38;P69;I70;Y71	0.13	23	0	1	0.273	1
6	MPP	IV	TSSK2	1385	20	D2;R7;V13;K19;G20;S21;Y22;A23;K24;K26;I41;I42;D43;R44;K46;T47;D82;R84;I85;Y86	0.4	20	0	1	0.885	1
6	MPP	IV	ZAK	884	17	F8;F13;F18;G24;G25;S26;F27;G28;S29;Y31;K46;L47;L48;P76;N77;Y78;G79	0.13	15	0.181	1	0.26	1
7		IV	FGR	206	8	W3;E4;I5;T39;E74;E75;P76;Y78	0.1	23	0.951	1	1.433	0.511
7		IV	MAPK9	631	8	T13;F14;T15;K50;P88;Q89;D97;Y99	-0.14	16	1.916	0.116	0.099	1
7		IV	SRC	209	5	T32;E67;E68;P69;Y71	0	23	0.766	1	0.565	1
7		IV	TSSK2	180	8	A3;T4;V5;I41;T80;S81;R84;Y86	0.11	20	25.294	1.17e-06	0.798	1
7		IV	ZAK	359	8	V9;Q10;I11;K46;E74;P75;N77;G79	0.14	15	0.4	1	0.763	1
8		IV	FGR	119	6	E4;I5;S6;S9;W29;G31	-0.13	10.71	2.063	0.145	0.698	1
8		IV	MAPK9	190	7	F14;T15;V16;R19;D39;V41;L42	-0.16	4	1.243	1	0	1
8		IV	SRC	57	3	S2;W22;G24	-0.07	5	0	1	0	1
8		IV	TSSK2	87	7	T4;V5;L6;G10;S30;R32;L33	0.11	-Inf	0	1	1.419	0.392
8		IV	ZAK	357	7	Q10;I11;K12;D15;W35;S37;Q38	0.3	8	0	1	1.443	0.203
9	MPP	IV	FGR	569	12	R7;S8;S9;I10;T11;L12;W29;N30;A70;V71;V72;Y78	-0.02	23	1.249	1	1.188	0.755
9	MPP	IV	MAPK9	618	12	L17;K18;R19;Y20;Q21;Q22;D39;T40;N84;V85;F86;Y99	-0.15	16	1.208	1	0	1
9	MPP	IV	SRC	475	11	E1;S2;L3;R4;L5;W22;N23;A63;V64;V65;Y71	-0.05	23	0.336	1	0.573	1
9	MPP	IV	TSSK2	340	12	R7;K9;G10;Y11;I12;V13;S30;E31;E76;I77;F78;Y86	0.31	20	3.183	0.772	1.71	0.0689
9	MPP	IV	ZAK	730	12	F13;D14;D15;L16;Q17;F18;W35;I36;G70;V71;I72;G79	0.2	15	0	1	1.151	0.594
10	ATP	I	FGR	5454	20	L16;V24;A36;V37;K38;E53;M57;V66;I79;V80;T81;E82;F83;M84;C85;G87;L136;A146;D147;F148	0.26	16	0.241	1	1.563	0.145
10	ATP	I	MAPK9	5137	20	I26;V34;A47;V48;K49;E67;L71;I80;L100;V101;M102;E103;L104;M105;D106;A107;V152;L162;D163;F164	0.82	16	0.035	1	0.691	1
10	ATP	I	SRC	4864	20	L9;V17;A29;I30;K31;E46;M50;V59;I72;V73;T74;E75;Y76;M77;S78;G80;L129;A139;D140;F141	0.51	20	0.088	1	1.59	0.0281
10	ATP	I	TSSK2	3017	20	L17;V25;A38;V39;K40;E59;L63;I72;I87;I88;M89;E90;L91;G92;V93;G95;L142;S152;D153;F154	0.77	17	1.974	1	1.088	0.806
10	ATP	I	ZAK	8950	20	C22;V30;A43;V44;K45;E53;L57;I66;I80;V81;T82;E83;Y84;A85;S86;G88;V140;C150;D151;F152	0.69	21	0	1	0.954	1
11	ATP	I	FGR	5906	22	L16;G17;V24;W25;A36;V37;K38;E53;M57;V66;I79;T81;E82;F83;M84;C85;H86;G87;S88;L136;A146;D147	0.15	23	0.375	1	1.333	0.392
11	ATP	I	MAPK9	4769	21	I26;G27;V34;C35;A47;V48;K49;E67;L71;I80;L100;M102;E103;L104;M105;D106;A107;N108;V152;L162;D163	0.81	16	0	1	0.654	1
11	ATP	I	SRC	3325	22	L9;G10;V17;W18;A29;I30;K31;E46;M50;V59;I72;T74;E75;Y76;M77;S78;K79;G80;S81;L129;A139;D140	0.31	23	0.079	1	1.204	0.448
11	ATP	I	TSSK2	2391	22	L17;G18;V25;K26;A38;V39;K40;E59;L63;I72;I87;M89;E90;L91;G92;V93;Q94;G95;D96;L142;S152;D153	0.66	20	1.531	1	0.741	1
11	ATP	I	ZAK	8816	22	C22;G23;V30;Y31;A43;V44;K45;E53;L57;I66;I80;T82;E83;Y84;A85;S86;L87;G88;S89;V140;C150;D151	0.64	21	0	1	0.686	1
12		III	FGR	696	17	G17;T18;G19;C20;F21;G22;D23;V24;K38;T39;L40;K41;M45;F50;E53;D147;G149	0.61	23	0.527	1	1.809	0.0552
12		III	MAPK9	1332	18	G27;S28;G29;A30;Q31;G32;I33;V34;K49;K50;L51;S52;Q56;H60;A64;E67;D163;G165	0.75	16	0.324	1	0.731	1
12		III	SRC	2204	17	G10;Q11;G12;C13;F14;G15;E16;V17;K31;T32;L33;K34;M38;F43;E46;D140;G142	0.56	23	0	1	0.896	1
12		III	TSSK2	1579	18	G18;K19;G20;S21;Y22;A23;K24;V25;K40;I41;I42;D43;T47;F51;L56;E59;D153;G155	0.73	20	0	1	1.408	0.136
12		III	ZAK	1195	16	G23;G24;G25;S26;F27;G28;S29;V30;K45;K46;L47;L48;I50;E53;D151;G153	0.81	21	0.192	1	0.439	1
13	DFG	II	FGR	5124	26	F21;K38;M45;A49;F50;L51;E52;E53;A54;V56;M57;L60;L65;V66;I79;M120;Y125;I126;H127;I145;A146;D147;F148;G149;L150;A151	0.43	23	0.253	1	5.079	4.44e-18
13	DFG	II	MAPK9	7908	27	Q31;K49;Q56;H60;R63;A64;Y65;R66;E67;L68;L70;L71;V74;I79;I80;L100;L136;I141;I142;H143;I161;L162;D163;F164;G165;L166;A167	0.79	16	0.492	1	3.701	2.4e-29
13	DFG	II	SRC	6840	26	F14;K31;M38;A42;F43;L44;Q45;E46;A47;V49;M50;L53;L58;V59;I72;V113;Y118;V119;H120;V138;A139;D140;F141;G142;L143;A144	0.51	23	0.133	1	4.958	1.78e-29
13	DFG	II	TSSK2	4343	27	Y22;K40;T47;F51;F55;L56;P57;R58;E59;M60;I62;L63;V66;I71;I72;I87;C126;I131;V132;H133;L151;S152;D153;F154;G155;F156;S157	0.72	20	1.399	1	4.534	4.96e-21
13	DFG	II	ZAK	8979	25	F27;K45;K49;I50;E51;K52;E53;A54;I56;L57;L60;I65;I66;I80;L121;V129;I130;H131;I149;C150;D151;F152;G153;A154;S155	0.76	21	0.119	1	2.424	2.12e-12
14		IV	FGR	280	13	F21;L150;R152;I154;K155;D156;D157;E158;Y159;N160;Q163;T172;K211	0.13	23	0.184	1	2.823	0.000353
14		IV	MAPK9	701	13	Q31;L166;R168;A170;C171;T172;N173;F174;M175;M176;T177;R186;H224	-0.02	9.81	1.366	0.62	2.961	5.8e-11
14		IV	SRC	475	13	F14;L143;R145;I147;E148;D149;N150;E151;Y152;T153;Q156;T165;N204	0.25	23	0	1	3.448	5.14e-10
14		IV	TSSK2	195	13	Y22;F156;K158;C160;L161;R162;D163;S164;N165;G166;K172;A181;I220	0.2	20	0	1	0.774	1
14		IV	ZAK	530	12	F27;A154;R156;H158;N159;H160;T161;T162;H163;M164;M173;G211	0.2	19	1.391	1	1.187	0.496
15	MT3	III	FGR	11301	26	V24;K38;E53;V56;M57;K58;L60;R61;H62;K64;L65;V66;Q67;L68;I79;T81;G116;M120;H127;N134;K144;I145;A146;D147;F148;G149	0.2	16	0.461	1	1.917	0.00722
15	MT3	III	MAPK9	13773	26	V34;K49;E67;L70;L71;K72;V74;N75;H76;N78;I79;I80;S81;L82;L100;M102;G132;L136;H143;N150;K160;I161;L162;D163;F164;G165	0.81	16	0.135	1	2.294	9.12e-11
15	MT3	III	SRC	10678	26	V17;K31;E46;V49;M50;K51;L53;R54;H55;K57;L58;V59;Q60;L61;I72;T74;G109;V113;H120;N127;K137;V138;A139;D140;F141;G142	0.36	20	0.88	1	3.093	1.72e-13
15	MT3	III	TSSK2	5761	26	V25;K40;E59;I62;L63;A64;V66;N67;H68;S70;I71;I72;K73;T74;I87;M89;A122;C126;H133;N140;K150;L151;S152;D153;F154;G155	0.69	17	2.286	0.842	1.935	0.000492
15	MT3	III	ZAK	17236	26	V30;K45;E53;I56;L57;S58;L60;S61;H62;N64;I65;I66;Q67;F68;I80;T82;G117;L121;H131;N138;K148;I149;C150;D151;F152;G153	0.67	21	0.114	1	1.97	1.46e-07
16	PIF	IV	FGR	286	13	L40;K41;P42;G43;T44;M45;P47;K48;F50;L51;A54;P76;I77	-0.05	23	1.464	0.443	1.769	0.0996
16	PIF	IV	MAPK9	2645	23	L51;S52;R53;P54;F55;Q56;H60;A61;K62;A64;Y65;L68;F95;Q96;D97;V98;W346;K347;L349;I350;Y351;E353;V354	-0.15	16	2.115	0.000256	0.843	1
16	PIF	IV	SRC	532	13	L33;K34;P35;G36;T37;M38;P40;E41;F43;L44;A47;P69;I70	0.05	23	0	1	0.477	1
16	PIF	IV	TSSK2	462	14	I42;D43;R44;K45;K46;T47;F51;E53;R54;L56;P57;M60;R84;I85	0.29	20	0	1	2.783	4.33e-06
16	PIF	IV	ZAK	247	12	L47;L48;I50;E51;A54;N77;Y78;R293;L294;K296;L297;E298	0.1	15	0	1	0.41	1
17	PIF	IV	FGR	371	8	P42;A54;V71;V72;S73;P76;I77;Y78	0.11	23	1.281	1	2.889	0.003
17	PIF	IV	MAPK9	2134	16	R53;L68;V85;F86;T87;F95;D97;V98;Y99;L349;I350;Y351;K352;E353;V354;M355	-0.31	16	3.261	3.72e-07	0.203	1
17	PIF	IV	SRC	399	8	P35;A47;V64;V65;S66;P69;I70;Y71	0	23	0	1	1.115	0.835
17	PIF	IV	TSSK2	596	8	R44;M60;I77;F78;E79;R84;I85;Y86	0.32	20	2.092	1	1.63	0.174
17	PIF	IV	ZAK	337	11	A54;V71;I72;L73;N77;Y78;G79;K296;L297;E298;R299	0.12	9	0	1	0.762	1
18		IV	FGR	19	1	T44	-0.13	-Inf	1.61	1	0	1
18		IV	MAPK9	1141	12	F55;T91;L92;E93;E94;F95;Q96;I343;E344;W346;K347;E348	-0.16	16	0.893	1	0.065	1
18		IV	SRC	19	1	T37	-0.05	-Inf	0	1	0	1
18		IV	TSSK2	26	2	K46;G83	0.09	20	0	1	1.333	0.806
18		IV	ZAK	94	5	T290;L291;R293;L294;K295	-0.07	15	1.323	1	0	1
19		IV	FGR	480	10	K48;A49;L51;E52;E53;Q55;V56;Y125;F148;A151	0.67	16	0.471	1	5.193	6.08e-10
19		IV	MAPK9	1200	14	K62;R63;Y65;R66;E67;V69;L70;I141;F164;A167;Y332;L336;E337;W346	0.71	14	1.076	1	3.378	1.06e-14
19		IV	SRC	874	10	E41;A42;L44;Q45;E46;Q48;V49;Y118;F141;A144	0.57	20	0	1	4.026	1.27e-10
19		IV	TSSK2	278	13	R54;F55;P57;R58;E59;D61;I62;I131;F154;S157;A278;A282;S283	0.67	12	0	1	3.099	1.97e-06
19		IV	ZAK	1026	13	K49;E51;K52;E53;E55;I56;V129;F152;S155;N279;W283;R284;R293	0.76	21	2.747	0.0592	1.956	0.000189
20		IV	FGR	3454	18	V56;M57;K58;L59;L60;R61;L65;Y119;M120;E121;M123;N124;Y125;I126;R128;F148;A151;L153	0.09	16	0.918	1	3.512	8.89e-08
20		IV	MAPK9	2827	18	L70;L71;K72;C73;V74;N75;I79;H135;L136;H137;A139;G140;I141;I142;R144;F164;A167;T169	0.62	14	1.335	0.547	2.907	1.73e-13
20		IV	SRC	3648	18	V49;M50;K51;K52;L53;R54;L58;Y112;V113;E114;M116;N117;Y118;V119;R121;F141;A144;L146	0.11	20	2.427	0.00857	3.328	5.41e-12
20		IV	TSSK2	903	18	I62;L63;A64;T65;V66;N67;I71;Y125;C126;H127;L129;D130;I131;V132;R134;F154;S157;R159	0.17	10	2.127	1	2.285	0.000131
20		IV	ZAK	3747	18	I56;L57;S58;V59;L60;S61;I65;Y120;L121;H122;E124;K128;V129;I130;R132;F152;S155;F157	0.55	21	0.17	1	3.827	3.68e-23
21		IV	FGR	15211	28	L60;R61;H62;D63;K64;L65;V66;Q67;E82;D108;A111;Q112;V113;A114;E115;G116;M117;Y119;M120;I135;A142;C143;K144;I145;A146;D147;F148;Q269	0.05	16	1.227	0.772	0.962	1
21		IV	MAPK9	19134	28	V74;N75;H76;K77;N78;I79;I80;S81;E103;Y124;Y127;Q128;M129;L130;C131;G132;I133;H135;L136;I151;T158;L159;K160;I161;L162;D163;F164;E323	0.68	16	0.359	1	1.64	0.000246
21		IV	SRC	13015	28	L53;R54;H55;E56;K57;L58;V59;Q60;E75;D101;A104;Q105;I106;A107;S108;G109;M110;Y112;V113;I128;V135;C136;K137;V138;A139;D140;F141;Q262	0.03	20	2.562	0.000369	0.558	1
21		IV	TSSK2	5130	27	V66;N67;H68;G69;S70;I71;I72;K73;E90;K114;R117;Q118;L119;S120;S121;A122;V123;Y125;C126;L141;N148;I149;K150;L151;S152;D153;F154	0.53	17	0	1	1.484	0.0594
21		IV	ZAK	16333	28	L60;S61;H62;R63;N64;I65;I66;Q67;E83;T109;T112;D113;V114;A115;K116;G117;M118;Y120;L121;V139;V146;L147;K148;I149;C150;D151;F152;P270	0.54	21	0.104	1	1.314	0.0615
22		IV	FGR	1710	17	L89;L90;L93;K94;R131;A132;A133;N134;P168;K170;W171;E197;K201;G202;R203;I204;P205	0.16	6	0.82	1	0.808	1
22		IV	MAPK9	1650	16	L109;C110;I113;H114;K147;P148;S149;N150;T182;Y184;Y185;E211;G215;C216;V217;I218	0.38	12	0	1	2.091	5.87e-06
22		IV	SRC	2546	17	L82;L83;L86;K87;R124;A125;A126;N127;P161;K163;W164;E190;K194;G195;R196;V197;P198	0.26	7	0.662	1	1.873	0.00301
22		IV	TSSK2	1083	16	L97;L98;I101;K102;K137;C138;E139;N140;S177;A179;Y180;I207;G211;S212;M213;P214	0.44	10.73	0	1	1.588	0.0958
22		IV	ZAK	1306	16	L90;Y91;I94;N95;K135;S136;R137;N138;T169;P171;W172;E198;R202;E203;V204;P205	0.2	19	0.192	1	0.832	1
23	DRS	IV	FGR	172	10	F92;L101;Q105;M109;V137;G138;E139;R140;L141;A142	-0.12	15	1.743	0.177	0.398	1
23	DRS	IV	MAPK9	304	10	V112;L117;R121;L125;V153;K154;S155;D156;C157;T158	0.32	7	0.071	1	3.331	5.8e-11
23	DRS	IV	SRC	190	10	F85;L94;Q98;M102;V130;G131;E132;N133;L134;V135	-0.18	-Inf	2.064	0.237	0	1
23	DRS	IV	TSSK2	127	10	F100;L107;V111;M115;L143;D144;K145;D146;F147;N148	0.11	2	0	1	0.615	1
23	DRS	IV	ZAK	185	10	Y93;M102;H106;W110;I141;A142;A143;D144;G145;V146	0.05	11.63	0	1	0.283	1
24	PDIG	IV	FGR	687	21	F92;L93;K94;N95;P96;E97;G98;Q99;D100;L101;R102;Q105;L106;E197;L198;I199;T200;K201;R203;I204;P207	-0.03	15	1.716	0.0484	0.574	1
24	PDIG	IV	MAPK9	1283	22	V112;I113;H114;M115;E116;L117;D118;R121;M122;E211;L212;V213;K214;G215;C216;V217;Q220;I273;F274;P275;D333;E337	0.15	12	0.536	1	1.133	0.511
24	PDIG	IV	SRC	855	21	F85;L86;K87;G88;E89;T90;G91;K92;Y93;L94;R95;Q98;L99;E190;L191;T192;T193;K194;R196;V197;P200	-0.17	7	1.334	0.899	0.629	1
24	PDIG	IV	TSSK2	450	21	F100;I101;K102;C103;Q104;G105;A106;L107;H108;V111;A112;I207;M208;V209;C210;G211;S212;M213;D216;T279;S283	0.12	10.73	0.815	1	0.858	1
24	PDIG	IV	ZAK	774	23	Y93;I94;N95;S96;N97;R98;S99;E100;E101;M102;D103;H106;I107;E198;M199;L200;T201;R202;E203;V204;K207;K280;R284	-0.02	19	2.198	0.0829	0.454	1
25		IV	FGR	351	12	P104;Q105;V107;D108;A111;F258;L259;E260;D261;Y262;F263;T264	-0.13	15	1.601	0.315	0.243	1
25		IV	MAPK9	429	12	E120;R121;S123;Y124;Y127;H312;P313;Y314;I315;T316;V317;W318	0	10	0.566	1	0.605	1
25		IV	SRC	437	12	P97;Q98;V100;D101;A104;F251;L252;E253;D254;Y255;F256;T257	-0.12	15	1.503	0.834	0	1
25		IV	TSSK2	178	9	D110;V111;R113;K114;R117;H268;S269;W270;L271	-0.04	2	0	1	0.49	1
25		IV	ZAK	433	12	D105;H106;M108;T109;T112;I259;L260;E261;S262;M263;S264;N265	-0.03	-Inf	0.53	1	0.319	1
26		IV	FGR	619	19	A118;M120;E121;R122;N124;Y125;I154;D157;E158;F182;T183;I184;K185;V188;E247;P250;T251;F252;E253	-0.03	21	2.423	2.91e-05	0.719	1
26		IV	MAPK9	767	19	K134;L136;H137;S138;G140;I141;A170;N173;F174;Y196;K197;E198;N199;I202;D301;I304;S305;V306;D307	-0.04	14	4.356	2.46e-19	1.041	0.87
26		IV	SRC	1102	19	A111;V113;E114;R115;N117;Y118;I147;N150;E151;F175;T176;I177;K178;V181;E240;P243;T244;F245;E246	-0.1	16	8.132	1.14e-20	1.007	1
26		IV	TSSK2	535	19	K124;C126;H127;D128;D130;I131;C160;D163;S164;Y191;Q192;K194;V195;I198;S257;L260;H261;I262;D263	0.27	12.63	0	1	1.329	0.26
26		IV	ZAK	626	19	H119;L121;H122;M123;K128;V129;H158;T161;T162;V183;S184;E185;T186;T189;K248;P251;S252;F253;K254	0.19	11.63	0.323	1	1.971	5.31e-06
27		IV	FGR	241	12	H127;R128;D129;R131;L150;A151;R152;Q163;S165;P168;T172;A176	0.36	21	0.215	1	2.782	0.00108
27		IV	MAPK9	228	12	H143;R144;D145;K147;L166;A167;R168;T177;Y179;T182;R186;V190	0.79	12	0	1	7.553	2.12e-40
27		IV	SRC	304	12	H120;R121;D122;R124;L143;A144;R145;Q156;A158;P161;T165;A169	0.45	16	0	1	5.771	4.96e-21
27		IV	TSSK2	133	12	H133;R134;D135;K137;F156;S157;K158;K172;F174;S177;A181;V185	0.46	9	0	1	1.428	0.342
27		IV	ZAK	721	12	H131;R132;D133;K135;A154;S155;R156;M164;L166;T169;M173;V177	0.64	19	0	1	2.482	2.21e-07
28		IV	FGR	484	16	R131;K166;F167;P168;I169;K170;W171;I204;P205;Y206;P207;G208;M209;N210;K211;V214	0.18	21	0.448	1	0.981	1
28		IV	MAPK9	604	16	K147;V180;V181;T182;R183;Y184;Y185;V217;I218;F219;Q220;G221;T222;D223;H224;Q227	0.49	12	0.177	1	2.549	1.45e-09
28		IV	SRC	1140	16	R124;K159;F160;P161;I162;K163;W164;V197;P198;Y199;P200;G201;M202;V203;N204;V207	0.3	14.71	0.461	1	2.287	4.65e-05
28		IV	TSSK2	345	16	K137;C175;G176;S177;A178;A179;Y180;M213;P214;Y215;D216;D217;S218;D219;I220;M223	0.29	10.73	2.232	1	0.842	1
28		IV	ZAK	644	16	K135;V167;G168;T169;F170;P171;W172;V204;P205;F206;K207;G208;L209;E210;G211;V214	0.36	19	1.017	1	0.694	1
29	DEF	IV	FGR	550	12	K155;E158;Y159;A176;A177;L178;F179;K211;R212;E213;V214;L215	0.17	21	0.13	1	2.369	0.00722
29	DEF	IV	MAPK9	1083	15	C171;F174;M175;V190;I191;L192;G193;H224;I225;D226;Q227;W228;V250;Y253;V254	0.06	9.81	1.216	0.995	3.041	5.24e-13
29	DEF	IV	SRC	380	12	E148;E151;Y152;A169;A170;L171;Y172;N204;R205;E206;V207;L208	-0.05	14.71	1.14	1	2.587	2.24e-05
29	DEF	IV	TSSK2	290	12	L161;S164;N165;V185;L186;Q187;S188;I220;R221;K222;M223;L224	0.09	12.63	0	1	0.321	1
29	DEF	IV	ZAK	342	12	N159;T162;H163;V177;I178;Q179;S180;G211;L212;Q213;V214;A215	0.07	19	1.994	0.471	1.301	0.248
30	DEF	IV	FGR	1123	17	P161;C162;Q163;G164;S165;K166;F167;I169;T172;A176;A177;L178;F179;G180;R181;F182;K211	0.16	21	0.468	1	0.903	1
30	DEF	IV	MAPK9	1022	15	T177;P178;Y179;V180;V181;R183;R186;V190;I191;L192;G193;M194;G195;Y196;H224	0.64	9.81	0.387	1	4.975	2.89e-29
30	DEF	IV	SRC	1805	17	A154;R155;Q156;G157;A158;K159;F160;I162;T165;A169;A170;L171;Y172;G173;R174;F175;N204	0.1	14.71	1.154	1	0.994	1
30	DEF	IV	TSSK2	620	17	R167;I168;K172;T173;F174;C175;G176;A178;A181;V185;L186;Q187;S188;I189;P190;Y191;I220	0.18	12.63	0	1	0.945	1
30	DEF	IV	ZAK	853	15	M164;S165;L166;V167;G168;F170;M173;V177;I178;Q179;S180;L181;P182;V183;G211	0.21	19	1.574	0.842	0.779	1
31		IV	FGR	44	3	P161;C162;T183	0.08	21	0.315	1	1.095	1
31		IV	MAPK9	19	1	K197	-0.06	-Inf	1.617	1	0.389	1
31		IV	SRC	57	3	A154;R155;T176	-0.06	14.71	6.136	0.00152	1.25	0.806
31		IV	TSSK2	138	5	R167;I168;I169;L170;Q192	0.23	12.63	0	1	0.289	1
31		IV	ZAK	19	1	S184	0.22	-Inf	0	1	2.983	0.105
32	LBP	IV	FGR	674	18	A173;P174;E175;A176;L178;F179;G180;R181;F182;T183;K185;S186;E219;R243;L244;D245;P246;R249	0.06	21	1.177	1	0.573	1
32	LBP	IV	MAPK9	702	18	A187;P188;E189;V190;L192;G193;M194;G195;Y196;K197;N199;V200;I232;V297;I298;D299;P300;R303	0.03	21	2.53	2.6e-06	1.1	0.675
32	LBP	IV	SRC	646	18	A166;P167;E168;A169;L171;Y172;G173;R174;F175;T176;K178;S179;E212;R236;K237;E238;P239;R242	-0.1	14.71	2.892	0.000513	0.373	1
32	LBP	IV	TSSK2	634	19	L170;A182;P183;E184;V185;Q187;S188;I189;P190;Y191;Q192;V195;Y196;K228;Q253;P254;D255;V256;R259	0.28	12.63	0	1	0.788	1
32	LBP	IV	ZAK	586	18	A174;P175;E176;V177;Q179;S180;L181;P182;V183;S184;T186;C187;V219;E244;A245;D246;A247;R250	0.15	15	0.343	1	0.771	1
33	DEF	IV	FGR	161	7	A177;L178;R212;L215;E216;E219;Q220	0.08	21	0.119	1	1.298	0.731
33	DEF	IV	MAPK9	171	7	I191;L192;I225;W228;N229;I232;E233	0.41	9.81	0.759	1	4.294	3.63e-12
33	DEF	IV	SRC	152	7	A170;L171;R205;L208;D209;E212;R213	-0.19	14.71	2.707	0.0829	0.395	1
33	DEF	IV	TSSK2	136	7	L186;Q187;R221;L224;R225;K228;E229	0.01	12.63	0	1	0.403	1
33	DEF	IV	ZAK	133	7	I178;Q179;L212;A215;W216;V219;E220	0.13	2	5.407	0.000628	1.824	0.0194
34	EDI	IV	FGR	567	19	W189;Q220;G221;Y222;H223;M224;P225;C226;P227;G229;A232;Y235;E236;E239;W242;R243;L244;D245;E248	-0.05	14	1.127	1	0.367	1
34	EDI	IV	MAPK9	1532	22	W203;E233;Q234;L235;G236;T237;P238;S239;A240;F242;F265;S286;R289;D290;S293;L296;V297;I298;D299;K302;I343;W346	-0.1	21	1.793	0.00593	0.285	1
34	EDI	IV	SRC	760	19	W182;R213;G214;Y215;R216;M217;P218;C219;P220;E222;E225;H228;D229;C232;W235;R236;K237;E238;E241	-0.05	7	0.093	1	0.583	1
34	EDI	IV	TSSK2	894	19	W199;E229;H230;R231;V232;D233;F234;P235;R236;K238;C242;K245;D246;Y249;L252;Q253;P254;D255;Q258	-0.05	12.63	0	1	0.378	1
34	EDI	IV	ZAK	1567	21	Y190;E220;K221;N222;E223;R224;L225;T226;I227;S229;R233;A236;E237;H240;W243;E244;A245;D246;K249;T290;R293	0.01	15	1.83	0.362	0.947	1
35		IV	FGR	2378	23	I193;T196;E197;T200;G202;R203;I204;P205;Y206;P207;V214;Q217;V218;Y222;H223;M224;P225;C226;P227;P228;Y235;M238;W242	0.09	6	0.543	1	1.179	0.675
35		IV	MAPK9	1719	22	C207;G210;E211;K214;C216;V217;I218;F219;Q220;Q227;K230;V231;L235;G236;T237;P238;S239;A240;E241;R289;L292;L296	0.16	21	0.797	1	1.786	7.66e-05
35		IV	SRC	2926	23	I186;T189;E190;T193;G195;R196;V197;P198;Y199;P200;V207;Q210;V211;Y215;R216;M217;P218;C219;P220;P221;H228;M231;W235	-0.01	7	0.231	1	4.06	3.49e-20
35		IV	TSSK2	2117	22	V203;Y206;I207;C210;S212;M213;P214;Y215;D216;M223;I226;Q227;R231;V232;D233;F234;P235;R236;S237;K245;I248;L252	0	10.73	1.531	1	1.022	0.983
35		IV	ZAK	2523	22	V194;W197;E198;T201;E203;V204;P205;F206;K207;V214;L217;V218;N222;E223;R224;L225;T226;I227;P228;A236;L239;W243	0.1	19	0.567	1	2.9	1.38e-16
36	EDI	IV	FGR	376	11	G221;Y222;H223;M224;M238;E239;Q240;T241;W242;R243;L244	-0.05	14	0.879	1	0.249	1
36	EDI	IV	MAPK9	1325	17	Q234;L235;G236;T237;P261;G262;I263;K264;F265;L268;L292;S293;K294;M295;L296;V297;I298	-0.15	21	4.677	1.14e-19	0.106	1
36	EDI	IV	SRC	722	11	G214;Y215;R216;M217;M231;C232;Q233;C234;W235;R236;K237	-0.03	7	0	1	0.928	1
36	EDI	IV	TSSK2	543	11	H230;R231;V232;D233;I248;Y249;R250;M251;L252;Q253;P254	0.05	12.63	0	1	0.567	1
36	EDI	IV	ZAK	1189	11	K221;N222;E223;R224;L239;H240;Q241;C242;W243;E244;A245	0.01	15	0.579	1	1.268	0.34
37		IV	FGR	135	8	P227;P228;G229;C230;P231;A232;Y235;E239	-0.11	5.46	0.856	1	1.071	0.989
37		IV	MAPK9	209	8	A240;E241;F242;M243;K244;S286;R289;S293	-0.04	21	0.558	1	0.091	1
37		IV	SRC	152	8	P220;P221;E222;C223;P224;E225;H228;C232	-0.09	7	0	1	0.255	1
37		IV	TSSK2	74	8	R236;S237;K238;N239;L240;C242;K245;Y249	-0.05	7	0	1	0.411	1
37		IV	ZAK	352	8	I227;P228;S229;S230;C231;R233;A236;H240	0	15	0.397	1	1.481	0.136
